# Functional role of respiratory supercomplexes in mice: segmentation of the Q_pool_ and SCAF1

**DOI:** 10.1101/826115

**Authors:** Enrique Calvo, Sara Cogliati, Pablo Hernansanz-Agustín, Marta Loureiro-López, Adela Guarás, Rafael A. Casuso, Fernando García-Marqués, Rebeca Acín-Pérez, Yolanda Martí-Mateos, JC. Silla-Castro, Marta Carro-Alvarellos, Jesús R. Huertas, Jesús Vázquez, J.A. Enríquez

## Abstract

Mitochondrial respiratory complexes assemble into different forms of supercomplexes (SC). In particular, SC III_2_+IV require the SCAF1 protein. However, the structural role of this factor in the formation of the respirasome (I+III_2_+IV) and the physiological role of SCs are controversial. Here, we study C57BL/6J mice harbouring either non-functional SCAF1, the full knock-out for SCAF1 or the wild-type version of the protein and found a growth and exercise phenotype due to the lack of functional SCAF1. By combining quantitative data-independent proteomics, high resolution 2D Blue Native Gel Electrophoresis and functional analysis of enriched respirasome fractions, we show that SCAF1 confers structural attachment between III_2_ and IV within the respirasome, increases NADH-dependent respiration and reduces ROS production. Furthermore, through the expression of AOX in cells and mice we confirm that CI-CIII superassembly segments the CoQ in two pools and modulates CI-NADH oxidative capacity. These data demonstrate that SC assembly, regulated by SCAF1, modulates the functionality of the electron transport chain.
