## Supplemental Data 1 for "Functional role of respiratory supercomplexes in mice: segmentation of the Q_pool_ and SCAF1"

### Sheet: SuppTable_1
		Supplementary Table 1
		Cross-correlation analysis of protein abundances in BNGE slices within each one of the protein complexes
		The numbers indicate Pearson correlation coefficients
					CI																CIII																	CIV
																																		4	5	6	7	8	9	10	11	12	13	14	15	16	17	18
																		3	4	5	6	7	8	9	10	11	12	13	14			4		1
																3		1														5		0.992726	1
																4		0.964501	1													6		0.977115	0.982015	1
																5		0.899384	0.95672	1												7		0.908056	0.90718	0.966236	1
																6		0.894073	0.959222	0.982129	1											8		0.955212	0.963157	0.977108	0.945157	1
	Liver		3	4	5	6	7	8	9							7		0.933924	0.968494	0.982299	0.957025	1										9		0.914136	0.924292	0.952231	0.939356	0.991339	1
	3		1													8		0.951081	0.951978	0.890644	0.929212	0.885509	1									10		0.981722	0.986671	0.974183	0.89757	0.975099	0.948664	1
	4		0.956978	1												9		0.893231	0.940694	0.982661	0.976365	0.969683	0.880215	1								11		0.985745	0.99166	0.981281	0.909956	0.975288	0.945976	0.995857	1
	5		0.922431	0.976554	1											10		0.844663	0.915477	0.981113	0.988601	0.944022	0.877046	0.980498	1							12		0.981453	0.980026	0.982403	0.93131	0.984886	0.96452	0.990798	0.99197	1
	6		0.917843	0.967107	0.976509	1										11		0.775668	0.878151	0.959688	0.972596	0.912101	0.825521	0.958315	0.990957	1						13		0.980427	0.974235	0.965691	0.902918	0.974526	0.952028	0.991759	0.985242	0.992305	1
	7		0.913124	0.950816	0.971983	0.969438	1									12		0.929008	0.970686	0.996807	0.978882	0.988859	0.911757	0.982838	0.970379	0.940091	1					14		0.980427	0.974235	0.965691	0.902918	0.974526	0.952028	0.991759	0.985242	0.992305	1	1
	8		0.854581	0.924614	0.937818	0.932291	0.942298	1								13		0.880978	0.922751	0.97141	0.957146	0.94015	0.909815	0.940852	0.957418	0.927324	0.971762	1				15		0.981949	0.977629	0.961263	0.892142	0.97341	0.947006	0.989482	0.990121	0.99247	0.992081	0.992081	1
	9		0.882112	0.94081	0.962463	0.965702	0.960874	0.944571	1							14		0.880978	0.922751	0.97141	0.957146	0.94015	0.909815	0.940852	0.957418	0.927324	0.971762	1	1			16		0.982549	0.976161	0.964417	0.898477	0.970146	0.943398	0.99044	0.990982	0.992638	0.993599	0.993599	0.997928	1
																																		2	3	4	5	6	7	8	9	10	11	12	13	14	15	16
																																2		1
																																3		0.881963	1
																		2	3	4	5	6	7	8	9	10	11	12	13			4		0.881116	0.964895	1
																2		1														5		0.903149	0.953688	0.945224	1
																3		0.980887	1													6		0.846522	0.915453	0.89554	0.980163	1
																4		0.956069	0.967412	1												7		0.89729	0.968914	0.980411	0.97305	0.920011	1
	Brain		2	3	4	5	6	7	8	9						5		0.944202	0.954131	0.989108	1											8		0.908012	0.969555	0.967142	0.954679	0.910458	0.984882	1
	2		1													6		0.894225	0.913237	0.967892	0.986664	1										9		0.911693	0.974694	0.9686	0.934428	0.882095	0.968386	0.983992	1
	3		0.960797	1												7		0.903496	0.901152	0.968741	0.986913	0.991664	1									10		0.861774	0.993534	0.960808	0.957782	0.919535	0.96936	0.965681	0.965738	1
	4		0.948712	0.982216	1											8		0.982758	0.985977	0.987549	0.973029	0.945694	0.94442	1								11		0.856777	0.863763	0.816107	0.911583	0.900738	0.895028	0.914558	0.857583	0.850752	1
	5		0.919659	0.965401	0.98642	1										9		0.977596	0.947894	0.922882	0.925122	0.877945	0.891739	0.954714	1							12		0.928454	0.896661	0.917113	0.932271	0.88546	0.955255	0.961081	0.923164	0.879513	0.948581	1
	6		0.88902	0.935848	0.963216	0.976966	1									10		0.784358	0.808882	0.822349	0.841902	0.888965	0.860091	0.850892	0.801863	1						13		0.896936	0.827374	0.832288	0.88545	0.858708	0.889008	0.909552	0.848235	0.806071	0.965619	0.97942	1
	7		0.897066	0.941768	0.967917	0.977074	0.986657	1								11		0.885551	0.925682	0.933624	0.963224	0.966105	0.94551	0.927953	0.884142	0.899646	1					14		0.884141	0.87686	0.879445	0.913252	0.888125	0.925133	0.940185	0.885518	0.856403	0.965711	0.984454	0.988711	1
	8		0.909092	0.958448	0.974432	0.982967	0.965709	0.96909	1							12		0.881448	0.896451	0.918925	0.948919	0.970932	0.95602	0.926373	0.887896	0.960513	0.973391	1				15		0.927607	0.937344	0.900247	0.959222	0.933868	0.948815	0.974765	0.95597	0.943056	0.929025	0.950226	0.913607	0.9224	1
	9		0.964611	0.957745	0.969577	0.964001	0.934792	0.939034	0.965013	1						13		0.743983	0.803316	0.839101	0.88115	0.929275	0.893037	0.825646	0.753363	0.940406	0.958128	0.95962	1			16		0.862187	0.859301	0.847668	0.876945	0.841316	0.904569	0.941218	0.89094	0.847749	0.953557	0.96184	0.966531	0.976829	0.960667	1
																		2	3	4	5	6	7	8	9	10	11	12	13					3	4	5	6	7	8	9	10	11	12	13	14
																2		1														3		1
																3		0.958973	1													4		0.987893	1
																4		0.924791	0.980807	1												5		0.973862	0.977221	1
	Heart		2	3	4	5	6	7	8	9						5		0.960985	0.979397	0.985675	1											6		0.977052	0.985106	0.979178	1
	2		1													6		0.964947	0.973848	0.982904	0.994844	1										7		0.948859	0.952865	0.955727	0.973094	1
	3		0.915691	1												7		0.9711	0.966379	0.964467	0.99142	0.984492	1									8		0.962499	0.969721	0.96769	0.984151	0.983765	1
	4		0.909648	0.968538	1											8		0.962538	0.976402	0.950204	0.952469	0.95358	0.943269	1								9		0.913415	0.941894	0.956066	0.957829	0.957761	0.958581	1
	5		0.925211	0.968947	0.979006	1										9		0.972102	0.971527	0.94514	0.954808	0.968673	0.943606	0.952049	1							10		0.936703	0.948938	0.967956	0.968117	0.977767	0.976011	0.988864	1
	6		0.905829	0.971606	0.978253	0.984223	1									10		0.902186	0.950008	0.986054	0.976203	0.972874	0.965812	0.904553	0.91374	1						11		0.935677	0.938382	0.955836	0.961431	0.984208	0.975942	0.972519	0.988186	1
	7		0.916013	0.937317	0.959413	0.956242	0.958294	1								11		0.988419	0.966436	0.94836	0.978875	0.984586	0.98077	0.945336	0.983205	0.933861	1					12		0.948407	0.933553	0.984098	0.948518	0.944418	0.943166	0.931091	0.953196	0.956189	1
	8		0.896416	0.960053	0.977113	0.961346	0.963493	0.958445	1							12		0.970758	0.984815	0.978809	0.987234	0.993913	0.977632	0.961031	0.986316	0.960336	0.989485	1				13		0.915993	0.936002	0.960259	0.952883	0.931173	0.932986	0.975921	0.960041	0.948708	0.943755	1
	9		0.870604	0.947681	0.967629	0.963046	0.966367	0.976249	0.972339	1						13		0.942085	0.927521	0.957219	0.971237	0.984943	0.965831	0.925628	0.93273	0.959032	0.960285	0.967279	1			14		0.9144	0.925729	0.946355	0.950646	0.976354	0.959139	0.978915	0.976928	0.988838	0.947252	0.963254	1
																		2	3	4	5	6	7	8	9	10	11	12	13	14
																2		1																4	5	6	7	8	9	10	11	12	13	14	15
																3		0.958361	1													4		1
																4		0.981269	0.986321	1												5		0.970562	1
																5		0.964274	0.9939	0.990087	1											6		0.928769	0.909819	1
	L929-C57		2	3	4	5	6	7	8	9						6		0.968664	0.987469	0.9922	0.997331	1										7		0.772582	0.652073	0.863396	1
	2		1													7		0.963681	0.982418	0.971457	0.989188	0.987188	1									8		0.945592	0.938412	0.922466	0.780426	1
	3		0.945034	1												8		0.894056	0.876024	0.908605	0.865829	0.868513	0.811659	1								9		0.964428	0.960698	0.902309	0.729285	0.976747	1
	4		0.949368	0.932576	1											9		0.973781	0.933056	0.971592	0.938114	0.944564	0.907304	0.966445	1							10		0.896122	0.948911	0.859187	0.608139	0.910195	0.939725	1
	5		0.918643	0.938563	0.957292	1										10		0.9769	0.986071	0.998221	0.984387	0.985365	0.963019	0.915195	0.970607	1						11		0.856446	0.827078	0.946806	0.887497	0.868073	0.848294	0.823917	1
	6		0.942448	0.92301	0.9579	0.981845	1									11		0.976734	0.942931	0.98362	0.958909	0.970605	0.934057	0.926165	0.987405	0.977917	1					12		0.745688	0.67318	0.861668	0.952396	0.811869	0.74023	0.68177	0.937461	1
	7		0.920801	0.930043	0.965468	0.98366	0.97908	1								12		0.956899	0.973191	0.982977	0.964352	0.962589	0.94167	0.886536	0.945201	0.990865	0.95158	1				13		0.9336	0.937818	0.95191	0.79139	0.9629	0.938358	0.927706	0.938889	0.8577	1
	8		0.930593	0.919906	0.965852	0.979695	0.982116	0.983408	1							13		0.98516	0.990035	0.99766	0.988815	0.987518	0.974167	0.908557	0.969836	0.997184	0.974588	0.983854	1			14		0.940821	0.943681	0.934328	0.780984	0.977456	0.966007	0.947152	0.915463	0.840119	0.989933	1
	9		0.900224	0.898511	0.935203	0.974697	0.976111	0.97733	0.983086	1						14		0.913044	0.895842	0.94873	0.907941	0.921379	0.853816	0.935901	0.96419	0.950702	0.97295	0.937348	0.932174	1		15		0.918425	0.898967	0.893639	0.777146	0.986364	0.948739	0.86536	0.842645	0.810916	0.950929	0.962694	1
