## Supplemental Data 2 for "Functional role of respiratory supercomplexes in mice: segmentation of the Q_pool_ and SCAF1"

### Sheet: SuppTable_2
																																										0.1	0.55	0.95
				Supplementary Table 2
				Cross-correlation analysis of protein abundances in representative BNGE slices of each complex across the four mitochondrial types
				The numbers indicate Pearson correlation coefficients
			CI		Brain	Heart	Liver	L929-C57
			Brain		1
			Heart		0.943765	1
			Liver		0.95033	0.907871	1
			fC57		0.932207	0.93425	0.88816	1
			CIII		Brain	Heart	Liver	L929-C57
			Brain		1
			Heart		0.990764	1
			Liver		0.943265	0.957748	1
			L929-C57		0.981	0.981687	0.967768	1
			CIV		Brain	Heart	Liver	L929-C57
			Brain		1
			Heart		0.874184	1
			Liver		0.962356	0.893963	1
			L929-C57		0.963977	0.868939	0.94037	1
			CV		Brain	Heart	Liver	L929-C57
			Brain		1
			Heart		0.995897	1
			Liver		0.982916	0.983832	1
			L929-C57		0.99274	0.994024	0.996519	1
			MICOS		Brain	Heart	Liver	L929-C57
			Brain		1
			Heart		0.977877	1
			Liver		0.969364	0.998105	1
			L929-C57		0.950411	0.983664	0.989052	1
			MEMPC		Brain	Heart	Liver	L929-C57
				Brain	1
				Heart	0.999999	1
				Liver	0.99863	0.998709	1
				L929-C57	0.937304	0.936766	0.917779	1
